# Microbial Communities in Mesopelagic Fish Guts Suggest an Overlooked Component of Marine Biogeochemical Cycles

**DOI:** 10.1101/2025.08.18.670904

**Authors:** Ryan P. Bos, Tracey T. Sutton, Peter R. Girguis

**Author notes:** Corresponding Authors: Ryan P. Bos; Peter R. Girguis. **Competing Interest Statement:** The authors declare no competing interests. **Author Contributions:** R. P. B., T. T. S., and P. R. G. conceptualized the research; R. P. B. and T. T. S. collected samples; R. P. B. and P. R. G. were involved in data generation; R. P. B. and T. T. S. processed the samples; R. P. B. processed the data; R. P. B. analyzed data; R. P. B. wrote the first draft of the manuscript. All authors edited and approved the final version of the manuscript. **Classification:** Biological Sciences >> Environmental Sciences.

## Abstract

Each night, gigatons of oceanic midwater fishes participate in the largest vertical migration on Earth. This movement of organisms from the meso-to the epipelagic and back plays a major role in the flux of organic matter from the surface to the deep sea (the “biological pump”). To date studies have considered the role of fish exports in ocean biogeochemical cycles, but mesopelagic fish gut microbiomes are unquantified and likely play a role in metabolic transformations that influence these cycles. Here, we present data on the abundance of mesopelagic fish gut microbial communities and their functional potential to shape key chemical transformations. Our flow cytometric data from a diversity of taxa reveal that the density of microbes in mesopelagic fish guts is between 10^6^-10^7^ microbes ml^-1^: two to three orders of magnitude higher than the surrounding seawater. In light of the total estimated number of mesopelagic fishes, there are approximately 2.4×10^20^ -1.34×10^24^ gut prokaryotes in total, which without consideration of other biomass abundant animals is realistically within four orders of magnitude of the total prokaryote abundance in mesopelagic waters. Metagenomic analyses revealed distinct bacterial genotypes of the genera *Acinetobacter* and *Psychrobacter* that harbor extensive gene sets for synthesis of essential amino acids, cofactor and vitamins, and short-chain-fatty acids (SCFAs), as well as cellulose and chitin degradation. Given their abundance, mesopelagic fish gut microbiomes are likely playing a role in shaping the nitrogen and carbon cycles, including through calcium carbonate precipitation and sequestration. Moreover, gut microbes are likely more metabolically active than bacterioplankton given that animals actively feed and accumulate organic matter amongst co-concentrated microbes. Gut microbes, especially if we consider all epi-to bathypelagic animals, may represent a significant and previously unrecognized component of marine biogeochemical cycles, though their relative importance compared to free-living microbes requires further quantification.

**Significance Statement:** The daily vertical migration of oceanic midwater fishes represents Earth’s largest animal migration and facilitates the transfer of nutrients from surface to deep waters. Despite their critical role in shaping ocean biogeochemistry, the gut microbiomes of these fishes have remained largely uncharacterized. We demonstrate that mesopelagic fishes harbor dense gut microbial communities -two to three orders of magnitude higher than surrounding seawater-that collectively may be within four orders of magnitude of the total prokaryote abundance in global mesopelagic waters. These gut microbes possess extensive metabolic capabilities for nutrient cycling and likely shape the prevailing biogeochemical and microbial ecological processes in the water column. Given the high likelihood that gut microbes are more metabolically active than free-living bacterioplankton, our findings reveal a previously unrecognized biological component that may fundamentally shape marine biogeochemical cycles and global carbon sequestration.
