## Supplementary material for "Microbial Communities in Mesopelagic Fish Guts Suggest an Overlooked Component of Marine Biogeochemical Cycles": Table S1

### Sheet: Sheet1
Species	Depth	Latitude [degrees_north]	Longitude [degrees_east]	Collection Date	Geographic Location	Preservation Method	Analysis
Cyclothone pallida	600-800	38.4433	287.9	July 22 1993	Atlantic Slope Waters	Formalin-Ethanol	Flow Cytometry
Maurolicus muelleri	60-65	49.55	339.17	July 31 1972	Azores	Formalin-Ethanol	Flow Cytometry
Benthosema suborbitale	NA	26.6	269.32	June 21 1966	Gulf of Mexico	Formalin-Ethanol	Flow Cytometry
Sternoptyx pseudobscura	0-2000	7.115	326.52	July 23 1983	Atlantic Ocean Eastern Channel	Formalin-Ethanol	Flow Cytometry
Cyclothone obscura	0-1450	-12.46	148.92	December 2 1981	South Pacific Coral Sea	Formalin-Ethanol	Flow Cytometry
Chauliodus sloani	0-600	-17.76	148.966	June 21 1981	Pacific Ocean Coral Sea	Formalin-Ethanol	Flow Cytometry
Benthosema glaciale	0-1600 MWO	59.34	314.56	July 17 1985	Greenland	Formalin-Ethanol	Flow Cytometry
Ceratoscopelus warmingii	NA	40.07	292.56	October 1 2014	Bear Seamount	Formalin-Ethanol	Flow Cytometry
Diaphus lucidus	275-300	13.06	286.8	May 28 1966	Caribbean Sea	Formalin-Ethanol	Flow Cytometry
Cyclothone braueri	0-648	32.57	295.905	June 15 1992	Bermuda	Formalin-Ethanol	Flow Cytometry
Stenobrachius leucopsaurus	0-750	36.686	237.823	June 29 1989	Monterrey Canyon	Formalin-Ethanol	Flow Cytometry
Symbolophorus evermanni	0-25	-16	282.7	July 2 1966	Peru	Formalin-Ethanol	Flow Cytometry
Argyropelecus hemigymnus	350-380	48.45	338.87	July 31 1972	Azores	Formalin-Ethanol	Flow Cytometry
Sternoptyx diaphana	0-1005	38.805	288.26	April 30 1982	Atlantic Slope Warm Core Ring 82B	Formalin-Ethanol	Flow Cytometry
Electrona antarctica	0-1500	-61.04	303.632	October 1 1994	Southern Ocean	Formalin-Ethanol	Flow Cytometry
Sigmops elongatus	0-1800	39.36	290.02	November 30 2000	Atlantic Ocean Eastern Channel	Formalin-Ethanol	Flow Cytometry
Lampanyctus alatus	0-250 MWO	6.64	340.449	November 13 1978	Atlantic Ocean East Central	Formalin-Ethanol	Flow Cytometry
Stomias boa	367-387	39.88	288.5	November 14 1974	Georges Bank	Formalin-Ethanol	Flow Cytometry
Argyropelecus aculeatus	bottom trawl	35.69	285.19	September 15 2012	Atlantic Ocean	Formalin-Ethanol	Flow Cytometry
Cyclothone microdon	0-2172	39.87	292.39	June 14 2006	Georges Bank	Formalin-Ethanol	Flow Cytometry
Argyropelecus hemigymnus	200-600	28.4521	271.971	August 5 2022	Gulf of Mexico	Frozen	Flow Cytometry
Argyropelecus aculeatus	0-200	29.1302	271.624	May 5 2021	Gulf of Mexico	Frozen	Flow Cytometry
Benthosema suborbitale	200-600	29.037	272.481	July 29 2022	Gulf of Mexico	Frozen	Flow Cytometry
Cyclothone obscura	0-1500	28.039	272.474	May 5 2023	Gulf of Mexico	Frozen	Flow Cytometry
Cyclothone pallida	0-1500	28.039	272.474	May 5 2023	Gulf of Mexico	Frozen	Flow Cytometry
Lampanyctus alatus	0-1500	28.039	272.474	May 5 2023	Gulf of Mexico	Frozen	Flow Cytometry
Argyropelecus aculeatus	bottom trawl	35.69	285.19	September 15 2012	Atlantic Ocean	Formalin-Ethanol	Metagenomics
Cyclothone pallida	600-800	38.4433	287.9	July 22 1993	Atlantic Slope Waters	Formalin-Ethanol	Metagenomics
Cyclothone braueri	0-648	32.57	295.905	June 15 1992	Bermuda	Formalin-Ethanol	Metagenomics
Benthosema suborbitale	0-60	23.53	276.78	June 24 1966	Gulf of Mexico	Formalin-Ethanol	Metagenomics
Lampanyctus alatus	0-200 MWO	27.44	345.49	May 29 1986	Canary Islands	Formalin-Ethanol	Metagenomics
Sternoptyx diaphana	615-635	36.51	286.47	August 15 1982	Gulf Stream ring 82B	Formalin-Ethanol	Metagenomics
Argyropelecus aculeatus	0-200	29.1278	271.619	August 6 2022	Gulf of Mexico	Frozen	Metagenomics
Benthosema suborbitale	0-200	29.1278	271.619	August 6 2022	Gulf of Mexico	Frozen	Metagenomics
Cyclothone pallida	200-600 m	27.974	272.49	May 6 2017	Gulf of Mexico	Frozen	Metagenomics
Lampanyctus alatus	200-600, 0-200, 0-1500	28.5166	271.98	August 5 2022	Gulf of Mexico	Frozen	Metagenomics
Sternoptyx diaphana	0-1500	28.5166	271.98	August 5 2022	Gulf of Mexico	Frozen	Metagenomics
Cyclothone braueri	200-600	27.974	272.49	May 6 2017	Gulf of Mexico	Frozen	Metagenomics
