## Supplementary material for "Microbial Communities in Mesopelagic Fish Guts Suggest an Overlooked Component of Marine Biogeochemical Cycles": Table S2

### Sheet: Sheet1
Metagenomic Library	Sample Age (years)	Initial DNA Concentration (ng/ul)	Total Raw Reads	Total Reads Post-Preprocessing	Average Preprocessed Read Length (bp)	% Host Alignment	N Merged Microbial Sequences	Average Merged Microbial Read Length (bp)	% Microbial Sequences
MCB2_Stom	33	0.078	74098701	14395403	198.6	8.86	243860	203.323	0.658203
MAA1_Stom	13	1.67	35794004	48199	182.3	80.18	575	202.235	0.00321283
MAA1_Int	13	0.679	37515075	113450	174.5	80.03	1439	199.15	0.00767158
MAA2_Stom	13	8.69	30109407	65913	173.1	95.89	298	192.658	0.00197945
MAA2_Int	13	1.95	98336262	115003	177.9	72.66	1649	206.289	0.0033538
MAA3_Stom	13	2.25	92920777	291784	176.1	92.66	1962	204.226	0.00422295
MAA3_Int	13	2.88	33520659	13269	180.2	75.36	374	195.66	0.00223146
MSD1_Stom	43	0.306	245304095	24254485	179.5	89.38	78028	204.407	0.0636174
MSD1_Int	43	0.322	83597987	2417802	169.5	96.38	4478	192.737	0.0107132
MSD2_Stom	43	0.404	373531100	15195979	177	97	28990	200.799	0.0155221
MSD2_Int	43	0.078	163750595	3952748	176.5	89	27643	201.7	0.0337623
MSD3_Stom	43	0.694	65273593	2208898	173.2	91.17	4182	195.064	0.0128138
MSD3_Int	43	0.198	151734354	3696069	181.1	69.46	45741	203.648	0.0602909
MBS1_Stom	58	0.171	95317855	2149697	197.9	17.49	89803	204.362	0.188428
MBS1_Int	58	0.2	369068099	80595550	136.2	31.75	1178824	176.326	0.638811
MBS2_Stom	58	0.217	388677177	49328978	203.3	61.49	3860553	205.968	1.98651
MBS2_Int	58	0.357	261545670	51366881	203.9	5.43	3106297	205.554	2.37534
MBS3_Stom	58	0.113	402877384	32882534	200.7	13.26	759958	201.34	0.377265
MLA1_Stom	39	0.07	381720112	122774100	200.5	9.96	4954892	203.97	2.59609
MLA1_Int	39	0.213	296669959	141489284	205.1	12.88	3164933	207.126	2.13364
MLA2_Stom	39	0.072	169214547	43475413	205.6	9.6	3133347	205.779	3.7034
MLA3_Stom	39	0.082	184646205	60198974	204.9	6.62	3316359	207.864	3.59212
AA1_Int	3	8.27	284736245	105573832	208.4	99.77	34431	233.122	0.0241845
AA1_Stom	3	6.5	246957265	91271945	226.5	99.76	14220	234.382	0.0115162
AA2_Stom	3	8.89	289938003	107608582	225.8	99.88	6909	234.317	0.00476585
AA3_Int	3	7.35	300398989	104606383	225.9	99.82	3198	231.438	0.00212917
AA3_Stom	3	5	333616657	153093724	205	99.88	1677	210.535	0.00100535
BS1_Stom	3	10.7	268071434	86038227	230.2	81.19	7717	232.646	0.00575742
BS2_Stom	3	12	250922084	78032394	228.2	79.19	16256	235.357	0.012957
BS3_Stom	3	12.7	215387460	64964407	230.4	76.89	41712	229.41	0.0387321
CB1_Stom	8	0.627	30422299	3316101	210.8	16.72	44176	215.476	0.290419
CB2_Stom	8	6.05	362788422	184194304	201.5	42.54	18189	216.744	0.0100273
CB3_Stom	8	5.95	361344556	155507571	220.9	46.9	32976	222.882	0.0182518
CP1_Stom	8	1	343767897	87272384	216.1	77.96	99603	231.516	0.0579478
CP2_Stom	8	0.269	186412269	31726604	201.2	78.19	191659	215.099	0.205629
CP3_Stom	8	0.41	266388143	55241268	213.4	57.33	898577	232.041	0.674637
LA1_Int	3	13.5	253858752	107472443	224.2	97.49	15738	234.241	0.012399
LA1_Stom	3	16.1	258395409	84373624	228.8	96.89	5801	232.82	0.00449002
LA2_Int	3	14.7	187328211	60482382	230.9	97.64	1285	233.602	0.00137192
LA2_Stom	3	13.2	214381510	65529560	230.9	97.45	2652	231.811	0.00247409
LA3_Int	3	10.9	231045405	84370952	228.5	97.44	9732	235.609	0.00842432
LA3_Stom	3	9.59	272574079	65529560	221.9	97.45	2652	231.811	0.00194589
SD1_Int	3	6.21	282496027	107809434	226.5	73.19	30795	232.334	0.0218021
SD1_Stom	3	6.48	250423050	87697424	229.3	58.4	70461	236.685	0.0562736
SD2_Stom	3	7.75	273256196	95072524	229.9	62.22	12066	235.345	0.00883127
SD3_Stom	3	9.67	334198506	5199352	220.2	56.41	8259	239.249	0.00494257
